# Lack of adoption of computational gene-panel-selection tools in targeted spatial transcriptomics

**DOI:** 10.64898/2026.10.06.757034

**Authors:** Ceyhun Alar, Lorenzo Venturelli, Jelle Jacobs, Alejandro Sifrim

## Abstract

Targeted spatial transcriptomics requires selecting a gene panel before any experiment is run. Choosing well across tens of thousands of candidate genes under platform-specific probe, panel-size, and sensitivity constraints is difficult to do manually, and impossible to correct once a panel has been used. A growing number of computational tools to automate this selection have been designed, yet it remains unclear whether they are adopted in practice. Several factors could limit uptake: validation uncertainty about panel performance, workflow friction between a ranked gene list and a submission-ready panel, limited platform awareness in tools developed for dissociated single-cell data, and the cost advantage of vendor panels. We analyzed 18 computational tools for gene-panel selection from two angles: their citation landscape and their use across a targeted spatial transcriptomics corpus. Across 540 full-text-classified records, only 35 (6.5%) reported using the cited tool for panel design; most came from computational, benchmark, review, or non-spatial papers, or papers that cited but did not use it. In an independent corpus, only 34 of 479 (7.1%) involved a computational tool, alone or in a hybrid workflow; most used manually curated, premade vendor, or modified vendor panels. Both lines of evidence point the same way: computational selection is rarely part of the reported experimental workflow, and it more often supplemented manual curation than replaced it. Adoption is unlikely to turn on further benchmark gains alone; it will depend on reducing the validation uncertainty and workflow friction that keep users on established panel-design practice.
