## Supplementary material for "Lack of adoption of computational gene-panel-selection tools in targeted spatial transcriptomics": Table 1

Tool	Category	Objective	Platform awareness	Probe feasibility	Panel-size guidance	Citing records (n)	EXP-USED (n)	EXP-USED (%)	Published DOI	Preprint DOI
geneBasis	Spatially-motivated	Reconstruction/coverage	None	None/Basic filtering	Post-hoc	34	4	11.8	10.1186/s13059-021-02548-z	10.1101/2021.08.10.455720
scMAGS	Spatially-motivated	Marker ranking/classification	None	None	Post-hoc	7	0	0	10.1016/j.compbiomed.2023.106634	10.1101/2022.03.22.485261
PERSIST	Spatially-motivated	Reconstruction/representation	Spatial-panel aware (binarization)	None/Basic filtering	Integrated	38	5	13.2	10.1038/s41467-023-37392-1	10.1101/2022.05.13.491738
Spapros	Spatially-motivated	Hybrid evaluation/selection	Spatial-panel aware	Probe design (full)	Integrated	33	8	24.2	10.1038/s41592-024-02496-z	10.1101/2022.08.16.504115
scGIST	Spatially-motivated	Constrained/prioritized classification	None (classification-based)	None/Basic filtering	Integrated	8	1	12.5	10.1186/s13059-024-03185-y	10.1101/2022.09.25.509418
gpsFISH	Spatially-motivated	Platform-aware optimization	Platform-effect aware (Bayesian)	Basic filtering/Probe-aware	Integrated	18	2	11.1	10.1186/s13059-024-03174-1	10.1101/2023.02.03.527053
geneCover	Spatially-motivated	Coverage/set cover	None	None/Basic filtering	Integrated	3	0	0	10.1101/gr.280539.125	10.1101/2024.10.30.621151
panelScope	Spatially-motivated	Multi-objective panel optimization	Spatial-panel aware	None	Integrated	0	0	0	10.1093/bib/bbaf478	10.1101/2025.02.19.639174
scGPD	Spatially-motivated	Single-cell informed panel design	Spatial-panel aware	None/Basic filtering	Integrated	0	0	0		10.1101/2025.10.02.680117
ReconST	Spatially-motivated	Reconstruction/optimization	Spatial-panel aware	None/Basic filtering	Integrated	0	0	0		10.1101/2025.10.08.681071
RankCorr	General marker-selection	Classification/marker ranking	None	None	Post-hoc	36	0	0	10.1186/s12859-020-03641-z	10.1101/679761
scGeneFit	General marker-selection	Classification	None	None/Post-hoc	Post-hoc	74	1	1.4	10.1038/s41467-021-21453-4	10.1101/599654
NS-Forest v2	General marker-selection	Classification/decision-tree markers	None	None	Post-hoc	67	11	16.4	10.1101/gr.275569.121	10.1101/2020.09.23.308932
SCMER	General marker-selection	Manifold preservation	None	None	Post-hoc	33	1	3	10.1038/s43588-021-00070-7	10.1101/2020.12.01.407262
scPNMF	General marker-selection	Reconstruction/factorization	None	None	Post-hoc	21	1	4.8	10.1093/bioinformatics/btab273	10.1101/2021.02.09.430550
SMaSH	General marker-selection	Classification	None	None	Post-hoc	24	0	0	10.1186/s12859-022-04860-2	10.1101/2021.04.08.438978
COSG	General marker-selection	Marker ranking/classification	None	None	Post-hoc	133	1	0.8	10.1093/bib/bbab579	10.1101/2021.06.15.448484
NS-Forest v4.0	General marker-selection	Classification/decision-tree markers	None	None	Post-hoc	11	0	0	10.1186/s44330-024-00015-2	10.1101/2024.04.22.590194
